# Cleavage of the pseudoprotease iRhom2 by the signal peptidase complex reveals an ER-to-nucleus signalling pathway

**DOI:** 10.1101/2022.11.28.518246

**Authors:** Iqbal Dulloo, Michael Tellier, Clémence Levet, Anissa Chikh, Boyan Zhang, Catherine M Webb, David P Kelsell, Matthew Freeman

## Abstract

iRhoms are pseudoprotease members of the rhomboid-like superfamily and are cardinal regulators of inflammatory and growth factor signalling; they function primarily by recognising transmembrane domains of their clients. Here we report an unexpected, and mechanistically distinct, nuclear function of iRhoms. iRhom2 is a non-canonical substrate of the signal peptidase complex (SPC), the protease that removes signal peptides from secreted proteins. Cleavage of iRhom2 generates an N-terminal fragment that enters the nucleus and modifies the cellular transcriptome. We observed elevated nuclear iRhom2 in skin biopsies of patients with psoriasis and tylosis with oesophageal cancer (TOC); increased SPC-mediated iRhom2 cleavage in a psoriasis model; and overlapping transcriptional signatures between psoriasis and expression of the iRhom2 N-terminus. This work highlights the pathophysiological significance of this SPC-dependent ER-to-nucleus signalling pathway, and is the first example of a rhomboid-like protein that mediates protease-regulated nuclear signalling.
