## Supplemental Table 2 for "Cleavage of the pseudoprotease iRhom2 by the signal peptidase complex reveals an ER-to-nucleus signalling pathway"

### Sheet: Upregulated
Analysis Type:	PANTHER Overrepresentation Test (Released 20220202)
Annotation Version and Release Date:	GO Ontology database DOI: 10.5281/zenodo.6399963 Released 2022-03-22
Analyzed List:	Upregulated (Homo sapiens)
Reference List:	Homo sapiens (all genes in database)
Test Type:	FISHER
Correction:	FDR
GO biological process complete	Homo sapiens - REFLIST (20589)	Upregulated (141)	Upregulated (expected)	Upregulated (over/under)	Upregulated (fold Enrichment)	Upregulated (raw P-value)	Upregulated (FDR)	-LOG10(FDR)
nucleic acid metabolic process (GO:0090304)	2109	44	14.44	+	3.05	1e-11	1.57e-07	6.8041
regulation of nucleobase-containing compound metabolic process (GO:0019219)	4059	63	27.8	+	2.27	2.07e-11	1.62e-07	6.79048
chromosome organization (GO:0051276)	942	26	6.45	+	4.03	1.71e-09	3.83e-06	5.4168
regulation of nitrogen compound metabolic process (GO:0051171)	5689	73	38.96	+	1.87	1.98e-09	3.89e-06	5.41005
nucleobase-containing compound metabolic process (GO:0006139)	2610	46	17.87	+	2.57	7.87e-10	4.11e-06	5.38616
regulation of cellular metabolic process (GO:0031323)	6040	76	41.36	+	1.84	1.35e-09	4.24e-06	5.37263
regulation of gene expression (GO:0010468)	4833	66	33.1	+	1.99	1.65e-09	4.31e-06	5.36552
cell cycle (GO:0007049)	1224	30	8.38	+	3.58	1.2e-09	4.71e-06	5.32698
regulation of primary metabolic process (GO:0080090)	5847	74	40.04	+	1.85	2.74e-09	4.77e-06	5.32148
heterocycle metabolic process (GO:0046483)	2778	46	19.02	+	2.42	6.73e-09	1.05e-05	4.97881
regulation of RNA biosynthetic process (GO:2001141)	3465	52	23.73	+	2.19	1.23e-08	1.29e-05	4.88941
regulation of nucleic acid-templated transcription (GO:1903506)	3456	52	23.67	+	2.2	1.15e-08	1.29e-05	4.88941
regulation of RNA metabolic process (GO:0051252)	3753	55	25.7	+	2.14	9.16e-09	1.3e-05	4.88606
regulation of transcription, DNA-templated (GO:0006355)	3455	52	23.66	+	2.2	1.14e-08	1.38e-05	4.86012
cellular aromatic compound metabolic process (GO:0006725)	2831	46	19.39	+	2.37	1.1e-08	1.44e-05	4.84164
regulation of macromolecule metabolic process (GO:0060255)	6190	75	42.39	+	1.77	1.67e-08	1.64e-05	4.78516
regulation of chromosome organization (GO:0033044)	250	13	1.71	+	7.59	3.07e-08	2.83e-05	4.54821
DNA metabolic process (GO:0006259)	794	22	5.44	+	4.05	3.37e-08	2.93e-05	4.53313
regulation of macromolecule biosynthetic process (GO:0010556)	3932	55	26.93	+	2.04	4.21e-08	3.47e-05	4.45967
cell cycle process (GO:0022402)	821	22	5.62	+	3.91	5.97e-08	4.68e-05	4.32975
organic cyclic compound metabolic process (GO:1901360)	3076	47	21.07	+	2.23	7.67e-08	5.73e-05	4.24185
organelle organization (GO:0006996)	3424	50	23.45	+	2.13	8.08e-08	5.75e-05	4.24033
regulation of transcription by RNA polymerase II (GO:0006357)	2619	42	17.94	+	2.34	8.91e-08	6.07e-05	4.21681
regulation of metabolic process (GO:0019222)	6720	77	46.02	+	1.67	1.07e-07	6.99e-05	4.15552
cellular nitrogen compound metabolic process (GO:0034641)	3354	49	22.97	+	2.13	1.21e-07	7.61e-05	4.11862
regulation of biosynthetic process (GO:0009889)	4155	56	28.45	+	1.97	1.34e-07	8.07e-05	4.09313
regulation of cellular biosynthetic process (GO:0031326)	4095	55	28.04	+	1.96	2.1e-07	0.000122	3.91364
regulation of DNA metabolic process (GO:0051052)	538	17	3.68	+	4.61	2.41e-07	0.000135	3.86967
DNA replication (GO:0006260)	219	11	1.5	+	7.33	5.13e-07	0.000277	3.55752
macromolecule metabolic process (GO:0043170)	5847	68	40.04	+	1.7	7.72e-07	0.000403	3.39469
DNA repair (GO:0006281)	490	15	3.36	+	4.47	1.88e-06	0.000923	3.0348
double-strand break repair (GO:0006302)	201	10	1.38	+	7.26	1.87e-06	0.000945	3.02457
negative regulation of chromosome organization (GO:2001251)	81	7	0.55	+	12.62	2.33e-06	0.0011	2.95861
cell division (GO:0051301)	508	15	3.48	+	4.31	2.89e-06	0.00133	2.87615
chromatin organization (GO:0006325)	590	16	4.04	+	3.96	3.83e-06	0.00172	2.76447
DNA duplex unwinding (GO:0032508)	89	7	0.61	+	11.48	4.17e-06	0.00182	2.73993
RNA metabolic process (GO:0016070)	1442	26	9.88	+	2.63	5.86e-06	0.00248	2.60555
DNA geometric change (GO:0032392)	95	7	0.65	+	10.76	6.25e-06	0.00258	2.58838
cellular component organization (GO:0016043)	5459	62	37.38	+	1.66	8.63e-06	0.00338	2.47108
DNA recombination (GO:0006310)	240	10	1.64	+	6.08	8.42e-06	0.00339	2.4698
DNA conformation change (GO:0071103)	104	7	0.71	+	9.83	1.09e-05	0.00418	2.37882
regulation of cell cycle process (GO:0010564)	727	17	4.98	+	3.41	1.26e-05	0.0047	2.3279
DNA-templated DNA replication (GO:0006261)	153	8	1.05	+	7.64	1.47e-05	0.00511	2.29158
cellular response to DNA damage stimulus (GO:0006974)	734	17	5.03	+	3.38	1.42e-05	0.00518	2.28567
regulation of chromosome separation (GO:1905818)	109	7	0.75	+	9.38	1.46e-05	0.00519	2.28483
double-strand break repair via homologous recombination (GO:0000724)	112	7	0.77	+	9.13	1.72e-05	0.00574	2.24109
mitotic cell cycle process (GO:1903047)	519	14	3.55	+	3.94	1.7e-05	0.00578	2.23807
negative regulation of nucleobase-containing compound metabolic process (GO:0045934)	1551	26	10.62	+	2.45	2.07e-05	0.00675	2.1707
recombinational repair (GO:0000725)	116	7	0.79	+	8.81	2.14e-05	0.00683	2.16558
replication fork processing (GO:0031297)	45	5	0.31	+	16.22	2.25e-05	0.00704	2.15243
protein localization to centrosome (GO:0071539)	22	4	0.15	+	26.55	2.73e-05	0.00839	2.07624
regulation of cell cycle (GO:0051726)	1122	21	7.68	+	2.73	3.07e-05	0.00925	2.03386
protein localization to microtubule organizing center (GO:1905508)	23	4	0.16	+	25.4	3.19e-05	0.00942	2.02595
microtubule-based process (GO:0007017)	794	17	5.44	+	3.13	3.76e-05	0.0109	1.96257
cellular component organization or biogenesis (GO:0071840)	5659	62	38.75	+	1.6	3.9e-05	0.0111	1.95468
regulation of chromosome segregation (GO:0051983)	129	7	0.88	+	7.92	4.08e-05	0.0114	1.9431
DNA-templated DNA replication maintenance of fidelity (GO:0045005)	53	5	0.36	+	13.78	4.65e-05	0.0128	1.89279
regulation of mitotic metaphase/anaphase transition (GO:0030071)	91	6	0.62	+	9.63	5.29e-05	0.0141	1.85078
negative regulation of macromolecule metabolic process (GO:0010605)	2751	37	18.84	+	1.96	5.23e-05	0.0141	1.85078
regulation of mitotic sister chromatid segregation (GO:0033047)	55	5	0.38	+	13.27	5.48e-05	0.0143	1.84466
primary metabolic process (GO:0044238)	7091	72	48.56	+	1.48	5.63e-05	0.0145	1.83863
regulation of metaphase/anaphase transition of cell cycle (GO:1902099)	94	6	0.64	+	9.32	6.28e-05	0.0159	1.7986
regulation of organelle organization (GO:0033043)	1185	21	8.12	+	2.59	6.66e-05	0.0166	1.77989
regulation of mitotic sister chromatid separation (GO:0010965)	96	6	0.66	+	9.13	7.01e-05	0.0172	1.76447
spindle assembly checkpoint signaling (GO:0071173)	30	4	0.21	+	19.47	8.12e-05	0.0187	1.72816
mitotic spindle checkpoint signaling (GO:0071174)	30	4	0.21	+	19.47	8.12e-05	0.019	1.72125
nitrogen compound metabolic process (GO:0006807)	6583	68	45.08	+	1.51	8.46e-05	0.0192	1.7167
mitotic spindle assembly checkpoint signaling (GO:0007094)	30	4	0.21	+	19.47	8.12e-05	0.0193	1.71444
response to X-ray (GO:0010165)	30	4	0.21	+	19.47	8.12e-05	0.0196	1.70774
microtubule cytoskeleton organization (GO:0000226)	532	13	3.64	+	3.57	9.14e-05	0.0196	1.70774
negative regulation of DNA metabolic process (GO:0051053)	147	7	1.01	+	6.95	8.96e-05	0.0198	1.70333
spindle checkpoint signaling (GO:0031577)	31	4	0.21	+	18.84	9.12e-05	0.0198	1.70333
negative regulation of cellular biosynthetic process (GO:0031327)	1581	25	10.83	+	2.31	8.92e-05	0.02	1.69897
cellular macromolecule metabolic process (GO:0044260)	4236	49	29.01	+	1.69	9.56e-05	0.02	1.69897
mitotic cell cycle (GO:0000278)	611	14	4.18	+	3.35	9.49e-05	0.0201	1.6968
negative regulation of metabolic process (GO:0009892)	2968	38	20.33	+	1.87	0.0001	0.0207	1.68403
negative regulation of mitotic metaphase/anaphase transition (GO:0045841)	32	4	0.22	+	18.25	0.000102	0.0208	1.68194
negative regulation of biosynthetic process (GO:0009890)	1610	25	11.03	+	2.27	0.000113	0.0221	1.65561
regulation of sister chromatid segregation (GO:0033045)	105	6	0.72	+	8.34	0.000112	0.0223	1.6517
positive regulation of chromosome organization (GO:2001252)	105	6	0.72	+	8.34	0.000112	0.0225	1.64782
negative regulation of metaphase/anaphase transition of cell cycle (GO:1902100)	34	4	0.23	+	17.18	0.000126	0.0245	1.61083
negative regulation of macromolecule biosynthetic process (GO:0010558)	1522	24	10.42	+	2.3	0.000133	0.0254	1.59517
negative regulation of sister chromatid segregation (GO:0033046)	35	4	0.24	+	16.69	0.00014	0.0259	1.5867
negative regulation of mitotic sister chromatid segregation (GO:0033048)	35	4	0.24	+	16.69	0.00014	0.0262	1.5817
negative regulation of mitotic sister chromatid separation (GO:2000816)	35	4	0.24	+	16.69	0.00014	0.0265	1.57675
cellular response to stress (GO:0033554)	1554	24	10.64	+	2.26	0.000172	0.0299	1.52433
cellular metabolic process (GO:0044237)	7138	71	48.88	+	1.45	0.000171	0.0302	1.51999
protein localization to microtubule cytoskeleton (GO:0072698)	37	4	0.25	+	15.79	0.000171	0.0304	1.51713
negative regulation of chromosome separation (GO:1905819)	37	4	0.25	+	15.79	0.000171	0.0308	1.51145
negative regulation of chromosome segregation (GO:0051985)	37	4	0.25	+	15.79	0.000171	0.0311	1.50724
negative regulation of nitrogen compound metabolic process (GO:0051172)	2399	32	16.43	+	1.95	0.000196	0.0338	1.47108
cellular localization (GO:0051641)	2260	31	15.48	+	2	0.0002	0.0341	1.46725
cellular macromolecule localization (GO:0070727)	1349	22	9.24	+	2.38	0.000207	0.0341	1.46725
regulation of mitotic nuclear division (GO:0007088)	118	6	0.81	+	7.42	0.000206	0.0343	1.46471
cellular response to ionizing radiation (GO:0071479)	74	5	0.51	+	9.87	0.000204	0.0344	1.46344
negative regulation of mitotic nuclear division (GO:0045839)	40	4	0.27	+	14.6	0.000225	0.0368	1.43415
protein localization to organelle (GO:0033365)	667	14	4.57	+	3.06	0.000231	0.037	1.4318
chromosome organization involved in meiotic cell cycle (GO:0070192)	76	5	0.52	+	9.61	0.000229	0.0371	1.43063
protein localization to cytoskeleton (GO:0044380)	41	4	0.28	+	14.25	0.000246	0.039	1.40894
negative regulation of cellular metabolic process (GO:0031324)	2539	33	17.39	+	1.9	0.000268	0.0421	1.37572
regulation of cell cycle phase transition (GO:1901987)	446	11	3.05	+	3.6	0.000298	0.0463	1.33442
organic substance metabolic process (GO:0071704)	7577	73	51.89	+	1.41	0.000312	0.0479	1.31966
meiotic cell cycle process (GO:1903046)	183	7	1.25	+	5.59	0.000327	0.0498	1.30277

### Sheet: Downregulated
Analysis Type:	PANTHER Overrepresentation Test (Released 20220202)
Annotation Version and Release Date:	GO Ontology database DOI: 10.5281/zenodo.6399963 Released 2022-03-22
Analyzed List:	Downregulated (Homo sapiens)
Reference List:	Homo sapiens (all genes in database)
Test Type:	FISHER
Correction:	FDR
GO biological process complete	Homo sapiens - REFLIST (20589)	Downregulated (443)	Downregulated (expected)	Downregulated (over/under)	Downregulated (fold Enrichment)	Downregulated (raw P-value)	Downregulated (FDR)	-LOG10(FDR)
peptide biosynthetic process (GO:0043043)	404	43	8.69	+	4.95	9.29e-17	1.46e-12	11.8356
translation (GO:0006412)	377	41	8.11	+	5.05	2.54e-16	1.99e-12	11.7011
cellular nitrogen compound metabolic process (GO:0034641)	3354	140	72.17	+	1.94	5.02e-15	2.62e-11	10.5817
gene expression (GO:0010467)	2080	102	44.75	+	2.28	7.03e-15	2.75e-11	10.5607
amide biosynthetic process (GO:0043604)	520	44	11.19	+	3.93	7.97e-14	2.5e-10	9.60206
peptide metabolic process (GO:0006518)	538	44	11.58	+	3.8	2.38e-13	6.21e-10	9.20691
cellular nitrogen compound biosynthetic process (GO:0044271)	1381	71	29.71	+	2.39	2.94e-11	5.76e-08	7.23958
cytoplasmic translation (GO:0002181)	124	20	2.67	+	7.5	2.65e-11	5.93e-08	7.22695
RNA metabolic process (GO:0016070)	1442	71	31.03	+	2.29	1.64e-10	2.86e-07	6.54363
nitrogen compound metabolic process (GO:0006807)	6583	207	141.64	+	1.46	1.93e-10	3.02e-07	6.51999
cellular metabolic process (GO:0044237)	7138	219	153.58	+	1.43	3.19e-10	4.55e-07	6.34199
cellular macromolecule biosynthetic process (GO:0034645)	764	47	16.44	+	2.86	3.75e-10	4.9e-07	6.3098
macromolecule metabolic process (GO:0043170)	5847	188	125.81	+	1.49	5.36e-10	6e-07	6.22185
cellular amide metabolic process (GO:0043603)	803	48	17.28	+	2.78	5.92e-10	6.18e-07	6.20901
nucleic acid metabolic process (GO:0090304)	2109	90	45.38	+	1.98	5.15e-10	6.2e-07	6.20761
nucleobase-containing compound metabolic process (GO:0006139)	2610	104	56.16	+	1.85	7.02e-10	6.88e-07	6.16241
cellular process (GO:0009987)	15176	380	326.53	+	1.16	1.83e-09	1.69e-06	5.77211
macromolecule biosynthetic process (GO:0009059)	1291	63	27.78	+	2.27	3.14e-09	2.73e-06	5.56384
ribonucleoprotein complex biogenesis (GO:0022613)	429	32	9.23	+	3.47	4.13e-09	3.4e-06	5.46852
heterocycle metabolic process (GO:0046483)	2778	106	59.77	+	1.77	4.79e-09	3.75e-06	5.42597
primary metabolic process (GO:0044238)	7091	213	152.57	+	1.4	5.43e-09	4.05e-06	5.39254
cellular macromolecule metabolic process (GO:0044260)	4236	143	91.14	+	1.57	1.47e-08	1e-05	5
cellular aromatic compound metabolic process (GO:0006725)	2831	106	60.91	+	1.74	1.42e-08	1.01e-05	4.99568
organic substance metabolic process (GO:0071704)	7577	222	163.03	+	1.36	1.66e-08	1.08e-05	4.96658
ribosome biogenesis (GO:0042254)	296	25	6.37	+	3.93	2.3e-08	1.44e-05	4.84164
metabolic process (GO:0008152)	8019	230	172.54	+	1.33	5.39e-08	3.25e-05	4.48812
RNA processing (GO:0006396)	858	45	18.46	+	2.44	8.88e-08	4.8e-05	4.31876
organic cyclic compound metabolic process (GO:1901360)	3076	110	66.18	+	1.66	9.22e-08	4.82e-05	4.31695
rRNA metabolic process (GO:0016072)	250	22	5.38	+	4.09	8.34e-08	4.84e-05	4.31515
cellular protein metabolic process (GO:0044267)	3349	117	72.06	+	1.62	8.76e-08	4.9e-05	4.3098
ncRNA metabolic process (GO:0034660)	524	33	11.27	+	2.93	1.07e-07	5.39e-05	4.26841
rRNA processing (GO:0006364)	220	20	4.73	+	4.23	2e-07	9.8e-05	4.00877
organic substance biosynthetic process (GO:1901576)	2325	88	50.03	+	1.76	2.27e-07	0.000108	3.96658
organonitrogen compound biosynthetic process (GO:1901566)	1331	59	28.64	+	2.06	3.02e-07	0.000139	3.85699
biosynthetic process (GO:0009058)	2390	89	51.42	+	1.73	4.6e-07	0.000206	3.68613
cellular biosynthetic process (GO:0044249)	2255	85	48.52	+	1.75	5.22e-07	0.000227	3.64397
post-transcriptional regulation of gene expression (GO:0010608)	517	30	11.12	+	2.7	2.02e-06	0.000856	3.06753
cellular protein localization (GO:0034613)	1344	56	28.92	+	1.94	4.28e-06	0.00177	2.75203
cellular macromolecule localization (GO:0070727)	1349	56	29.03	+	1.93	4.49e-06	0.0018	2.74473
ncRNA processing (GO:0034470)	404	25	8.69	+	2.88	5.12e-06	0.00201	2.6968
negative regulation of macromolecule metabolic process (GO:0010605)	2751	94	59.19	+	1.59	6.28e-06	0.00234	2.63078
cellular component organization or biogenesis (GO:0071840)	5659	166	121.76	+	1.36	6.14e-06	0.00235	2.62893
negative regulation of nitrogen compound metabolic process (GO:0051172)	2399	85	51.62	+	1.65	6.73e-06	0.0024	2.61979
mitochondrion organization (GO:0007005)	438	26	9.42	+	2.76	6.7e-06	0.00244	2.61261
ribosomal large subunit biogenesis (GO:0042273)	72	10	1.55	+	6.46	8.58e-06	0.00299	2.52433
sensory perception of chemical stimulus (GO:0007606)	545	0	11.73	-	< 0.01	1.32e-05	0.00441	2.35556
regulation of catabolic process (GO:0009894)	1005	44	21.62	+	2.03	1.32e-05	0.00449	2.34775
protein metabolic process (GO:0019538)	3953	123	85.05	+	1.45	1.49e-05	0.00487	2.31247
negative regulation of cellular metabolic process (GO:0031324)	2539	87	54.63	+	1.59	1.59e-05	0.00509	2.29328
negative regulation of metabolic process (GO:0009892)	2968	98	63.86	+	1.53	1.64e-05	0.00513	2.28988
regulation of gene expression (GO:0010468)	4833	144	103.99	+	1.38	2.09e-05	0.00643	2.19179
Unclassified (UNCLASSIFIED)	2730	30	58.74	-	0.51	2.4e-05	0.0071	2.14874
regulation of cellular catabolic process (GO:0031329)	866	39	18.63	+	2.09	2.48e-05	0.00719	2.14327
biological_process (GO:0008150)	17859	413	384.26	+	1.07	2.4e-05	0.00723	2.14086
cellular component biogenesis (GO:0044085)	2630	88	56.59	+	1.56	3.05e-05	0.00868	2.06148
regulation of binding (GO:0051098)	371	22	7.98	+	2.76	3.47e-05	0.00971	2.01278
regulation of translation (GO:0006417)	402	23	8.65	+	2.66	3.91e-05	0.0108	1.96658
detection of chemical stimulus involved in sensory perception (GO:0050907)	489	0	10.52	-	< 0.01	4.34e-05	0.0117	1.93181
sensory perception (GO:0007600)	984	5	21.17	-	0.24	5.47e-05	0.0145	1.83863
establishment of protein localization to mitochondrion (GO:0072655)	74	9	1.59	+	5.65	6.23e-05	0.0163	1.78781
cellular localization (GO:0051641)	2260	77	48.63	+	1.58	6.46e-05	0.0163	1.78781
sensory perception of smell (GO:0007608)	470	0	10.11	-	< 0.01	6.44e-05	0.0166	1.77989
regulation of macromolecule metabolic process (GO:0060255)	6190	173	133.19	+	1.3	6.81e-05	0.0169	1.77211
negative regulation of macromolecule biosynthetic process (GO:0010558)	1522	57	32.75	+	1.74	7.53e-05	0.0184	1.73518
organonitrogen compound metabolic process (GO:1901564)	5000	144	107.58	+	1.34	0.000111	0.0268	1.57187
regulation of metabolic process (GO:0019222)	6720	184	144.59	+	1.27	0.00012	0.0285	1.54516
G protein-coupled receptor signaling pathway (GO:0007186)	1221	9	26.27	-	0.34	0.000135	0.0293	1.53313
regulation of protein export from nucleus (GO:0046825)	32	6	0.69	+	8.71	0.000132	0.0295	1.53018
mitochondrial membrane organization (GO:0007006)	123	11	2.65	+	4.16	0.000129	0.0297	1.52724
regulation of cellular amide metabolic process (GO:0034248)	460	24	9.9	+	2.42	0.000134	0.0297	1.52724
detection of stimulus involved in sensory perception (GO:0050906)	559	1	12.03	-	0.08	0.000139	0.0298	1.52578
establishment of protein localization to mitochondrial membrane (GO:0090151)	32	6	0.69	+	8.71	0.000132	0.0299	1.52433
protein localization to mitochondrion (GO:0070585)	82	9	1.76	+	5.1	0.000128	0.03	1.52288
detection of chemical stimulus involved in sensory perception of smell (GO:0050911)	443	0	9.53	-	< 0.01	0.000146	0.0309	1.51004
adaptive immune response (GO:0002250)	652	2	14.03	-	0.14	0.000149	0.0311	1.50724
regulation of cellular macromolecule biosynthetic process (GO:2000112)	551	27	11.86	+	2.28	0.000159	0.0328	1.48413
negative regulation of biosynthetic process (GO:0009890)	1610	58	34.64	+	1.67	0.000167	0.034	1.46852
regulation of nitrogen compound metabolic process (GO:0051171)	5689	159	122.41	+	1.3	0.000171	0.0344	1.46344
regulation of protein binding (GO:0043393)	199	14	4.28	+	3.27	0.00018	0.0353	1.45223
negative regulation of protein metabolic process (GO:0051248)	1040	42	22.38	+	1.88	0.00018	0.0356	1.44855
mitochondrial translation (GO:0032543)	108	10	2.32	+	4.3	0.0002	0.0386	1.41341
negative regulation of cellular biosynthetic process (GO:0031327)	1581	57	34.02	+	1.68	0.00021	0.0402	1.39577
protein transmembrane import into intracellular organelle (GO:0044743)	36	6	0.77	+	7.75	0.000233	0.0435	1.36151
negative regulation of biological process (GO:0048519)	5288	149	113.78	+	1.31	0.000231	0.0435	1.36151
positive regulation of cell projection organization (GO:0031346)	340	19	7.32	+	2.6	0.000241	0.0444	1.35262
regulation of cellular metabolic process (GO:0031323)	6040	166	129.96	+	1.28	0.000273	0.0498	1.30277
