## Supplemental Table 4 for "Cleavage of the pseudoprotease iRhom2 by the signal peptidase complex reveals an ER-to-nucleus signalling pathway"

### Sheet: 3h_Up&Pso_Up
Analysis Type:	PANTHER Overrepresentation Test (Released 20220202)
Annotation Version and Release Date:	GO Ontology database DOI: 10.5281/zenodo.6399963 Released 2022-03-22
Analyzed List:	3hUp&PsoUp (Homo sapiens)
Reference List:	Homo sapiens (all genes in database)
Test Type:	FISHER
Correction:	FDR
GO biological process complete	Homo sapiens - REFLIST (20589)	3hUp&PsoUp (101)	3hUp&PsoUp (expected)	3hUp&PsoUp (over/under)	3hUp&PsoUp (fold Enrichment)	3hUp&PsoUp (raw P-value)	3hUp&PsoUp (FDR)
replication fork processing (GO:0031297)	45	4	0.22	+	18.12	9.57e-05	0.0294
protein localization to chromosome (GO:0034502)	74	6	0.36	+	16.53	2.61e-06	0.00171
DNA-templated DNA replication maintenance of fidelity (GO:0045005)	53	4	0.26	+	15.39	0.000173	0.0476
DNA duplex unwinding (GO:0032508)	89	6	0.44	+	13.74	7.13e-06	0.00385
DNA geometric change (GO:0032392)	95	6	0.47	+	12.87	1.01e-05	0.00482
DNA conformation change (GO:0071103)	104	6	0.51	+	11.76	1.66e-05	0.00721
centrosome cycle (GO:0007098)	88	5	0.43	+	11.58	9.28e-05	0.0291
regulation of mRNA splicing, via spliceosome (GO:0048024)	107	6	0.52	+	11.43	1.93e-05	0.00818
double-strand break repair via homologous recombination (GO:0000724)	112	6	0.55	+	10.92	2.47e-05	0.00992
recombinational repair (GO:0000725)	116	6	0.57	+	10.54	2.98e-05	0.0111
regulation of chromosome segregation (GO:0051983)	129	6	0.63	+	9.48	5.26e-05	0.0183
regulation of RNA splicing (GO:0043484)	180	8	0.88	+	9.06	3.93e-06	0.00228
regulation of mRNA processing (GO:0050684)	143	6	0.7	+	8.55	9.11e-05	0.0291
regulation of chromosome organization (GO:0033044)	250	10	1.23	+	8.15	5.82e-07	0.000507
double-strand break repair (GO:0006302)	201	8	0.99	+	8.11	8.57e-06	0.00448
DNA-templated DNA replication (GO:0006261)	153	6	0.75	+	7.99	0.00013	0.0378
intrinsic apoptotic signaling pathway (GO:0097193)	154	6	0.76	+	7.94	0.000135	0.0384
DNA recombination (GO:0006310)	240	9	1.18	+	7.64	3.65e-06	0.0022
DNA replication (GO:0006260)	219	8	1.07	+	7.45	1.56e-05	0.00699
mRNA splicing, via spliceosome (GO:0000398)	239	8	1.17	+	6.82	2.86e-05	0.0112
RNA splicing, via transesterification reactions with bulged adenosine as nucleophile (GO:0000377)	239	8	1.17	+	6.82	2.86e-05	0.0109
RNA splicing, via transesterification reactions (GO:0000375)	243	8	1.19	+	6.71	3.21e-05	0.0117
RNA splicing (GO:0008380)	359	11	1.76	+	6.25	1.95e-06	0.00139
regulation of mitotic cell cycle phase transition (GO:1901990)	348	10	1.71	+	5.86	1.01e-05	0.00494
chromosome segregation (GO:0007059)	286	8	1.4	+	5.7	9.74e-05	0.0293
cell division (GO:0051301)	508	14	2.49	+	5.62	2.45e-07	0.000256
regulation of cell cycle phase transition (GO:1901987)	446	12	2.19	+	5.48	2.41e-06	0.00164
DNA metabolic process (GO:0006259)	794	20	3.89	+	5.13	2.07e-09	5.4e-06
mRNA processing (GO:0006397)	440	11	2.16	+	5.1	1.27e-05	0.00588
DNA repair (GO:0006281)	490	12	2.4	+	4.99	6.14e-06	0.00344
regulation of mitotic cell cycle (GO:0007346)	508	12	2.49	+	4.82	8.76e-06	0.00443
cell cycle (GO:0007049)	1224	27	6	+	4.5	3.28e-11	5.13e-07
regulation of cell cycle process (GO:0010564)	727	16	3.57	+	4.49	6.05e-07	0.000474
cell cycle process (GO:0022402)	821	17	4.03	+	4.22	5.92e-07	0.000489
cellular response to DNA damage stimulus (GO:0006974)	734	15	3.6	+	4.17	3.44e-06	0.00216
chromosome organization (GO:0051276)	942	19	4.62	+	4.11	1.74e-07	0.000209
regulation of cell cycle (GO:0051726)	1122	20	5.5	+	3.63	5.43e-07	0.0005
RNA processing (GO:0006396)	858	15	4.21	+	3.56	2.13e-05	0.00879
nucleic acid metabolic process (GO:0090304)	2109	35	10.35	+	3.38	4.63e-11	3.62e-07
apoptotic process (GO:0006915)	903	14	4.43	+	3.16	0.000145	0.0405
nucleobase-containing compound metabolic process (GO:0006139)	2610	38	12.8	+	2.97	2.19e-10	1.15e-06
regulation of organelle organization (GO:0033043)	1185	17	5.81	+	2.92	6.77e-05	0.0221
heterocycle metabolic process (GO:0046483)	2778	38	13.63	+	2.79	1.31e-09	5.13e-06
cellular aromatic compound metabolic process (GO:0006725)	2831	38	13.89	+	2.74	2.23e-09	4.99e-06
cellular response to stress (GO:0033554)	1554	20	7.62	+	2.62	6.39e-05	0.0213
cellular nitrogen compound metabolic process (GO:0034641)	3354	42	16.45	+	2.55	1.64e-09	5.14e-06
organic cyclic compound metabolic process (GO:1901360)	3076	38	15.09	+	2.52	2.21e-08	3.85e-05
cellular macromolecule metabolic process (GO:0044260)	4236	43	20.78	+	2.07	7.23e-07	0.000539
macromolecule metabolic process (GO:0043170)	5847	55	28.68	+	1.92	4.97e-08	7.08e-05
cellular metabolic process (GO:0044237)	7138	64	35.02	+	1.83	5.8e-09	1.14e-05
nitrogen compound metabolic process (GO:0006807)	6583	58	32.29	+	1.8	1.61e-07	0.00021
primary metabolic process (GO:0044238)	7091	62	34.79	+	1.78	4.23e-08	6.63e-05
organic substance metabolic process (GO:0071704)	7577	63	37.17	+	1.69	2.35e-07	0.000263
cellular component organization or biogenesis (GO:0071840)	5659	47	27.76	+	1.69	4.72e-05	0.0168
cellular component organization (GO:0016043)	5459	45	26.78	+	1.68	0.000102	0.0301
metabolic process (GO:0008152)	8019	65	39.34	+	1.65	3.21e-07	0.000315
cellular process (GO:0009987)	15176	91	74.45	+	1.22	6.02e-05	0.0205

### Sheet: 6h_Up&Pso_Up
Analysis Type:	PANTHER Overrepresentation Test (Released 20220202)
Annotation Version and Release Date:	GO Ontology database DOI: 10.5281/zenodo.6399963 Released 2022-03-22
Analyzed List:	6hUp&PsoUp (Homo sapiens)
Reference List:	Homo sapiens (all genes in database)
Test Type:	FISHER
Correction:	FDR
GO biological process complete	Homo sapiens - REFLIST (20589)	6hUp&PsoUp (106)	6hUp&PsoUp (expected)	6hUp&PsoUp (over/under)	6hUp&PsoUp (fold Enrichment)	6hUp&PsoUp (raw P-value)	6hUp&PsoUp (FDR)
kinetochore organization (GO:0051383)	20	5	0.1	+	48.56	1.57e-07	0.000129
protein localization to condensed chromosome (GO:1903083)	15	3	0.08	+	38.85	0.000101	0.0195
kinetochore assembly (GO:0051382)	15	3	0.08	+	38.85	0.000101	0.0193
protein localization to kinetochore (GO:0034501)	15	3	0.08	+	38.85	0.000101	0.019
protein localization to chromosome, centromeric region (GO:0071459)	24	4	0.12	+	32.37	1.21e-05	0.00441
positive regulation of chromosome segregation (GO:0051984)	26	4	0.13	+	29.88	1.61e-05	0.00514
mitotic recombination (GO:0006312)	20	3	0.1	+	29.14	0.000215	0.035
mitotic spindle assembly checkpoint signaling (GO:0007094)	30	4	0.15	+	25.9	2.68e-05	0.00777
mitotic spindle checkpoint signaling (GO:0071174)	30	4	0.15	+	25.9	2.68e-05	0.00763
spindle assembly checkpoint signaling (GO:0071173)	30	4	0.15	+	25.9	2.68e-05	0.0075
regulation of centriole replication (GO:0046599)	23	3	0.12	+	25.34	0.000312	0.0484
spindle checkpoint signaling (GO:0031577)	31	4	0.16	+	25.06	3.01e-05	0.00787
negative regulation of mitotic metaphase/anaphase transition (GO:0045841)	32	4	0.16	+	24.28	3.38e-05	0.00853
negative regulation of metaphase/anaphase transition of cell cycle (GO:1902100)	34	4	0.18	+	22.85	4.2e-05	0.0101
negative regulation of mitotic sister chromatid separation (GO:2000816)	35	4	0.18	+	22.2	4.66e-05	0.0107
negative regulation of mitotic sister chromatid segregation (GO:0033048)	35	4	0.18	+	22.2	4.66e-05	0.0106
negative regulation of sister chromatid segregation (GO:0033046)	35	4	0.18	+	22.2	4.66e-05	0.0104
centrosome duplication (GO:0051298)	35	4	0.18	+	22.2	4.66e-05	0.0103
negative regulation of chromosome segregation (GO:0051985)	37	4	0.19	+	21	5.69e-05	0.0124
negative regulation of chromosome separation (GO:1905819)	37	4	0.19	+	21	5.69e-05	0.0122
negative regulation of mitotic nuclear division (GO:0045839)	40	4	0.21	+	19.42	7.54e-05	0.0155
regulation of mitotic sister chromatid segregation (GO:0033047)	55	5	0.28	+	17.66	1.4e-05	0.00467
regulation of centrosome cycle (GO:0046605)	56	5	0.29	+	17.34	1.52e-05	0.00496
replication fork processing (GO:0031297)	45	4	0.23	+	17.27	0.000115	0.0213
regulation of chromosome segregation (GO:0051983)	129	11	0.66	+	16.56	1.47e-10	7.66e-07
negative regulation of nuclear division (GO:0051784)	47	4	0.24	+	16.53	0.000135	0.0238
regulation of centrosome duplication (GO:0010824)	47	4	0.24	+	16.53	0.000135	0.0235
regulation of chromosome separation (GO:1905818)	109	9	0.56	+	16.04	9.67e-09	1.52e-05
protein localization to chromosome (GO:0034502)	74	6	0.38	+	15.75	3.46e-06	0.00164
regulation of mitotic metaphase/anaphase transition (GO:0030071)	91	7	0.47	+	14.94	7.14e-07	0.000487
DNA-templated DNA replication maintenance of fidelity (GO:0045005)	53	4	0.27	+	14.66	0.000208	0.0344
regulation of metaphase/anaphase transition of cell cycle (GO:1902099)	94	7	0.48	+	14.46	8.77e-07	0.00055
regulation of mitotic sister chromatid separation (GO:0010965)	96	7	0.49	+	14.16	1e-06	0.000604
centrosome cycle (GO:0007098)	88	6	0.45	+	13.24	8.85e-06	0.00347
regulation of sister chromatid segregation (GO:0033045)	105	7	0.54	+	12.95	1.76e-06	0.00102
negative regulation of chromosome organization (GO:2001251)	81	5	0.42	+	11.99	8.03e-05	0.0163
regulation of mitotic nuclear division (GO:0007088)	118	7	0.61	+	11.52	3.68e-06	0.0017
microtubule organizing center organization (GO:0031023)	104	6	0.54	+	11.21	2.18e-05	0.00669
DNA duplex unwinding (GO:0032508)	89	5	0.46	+	10.91	0.000123	0.0223
double-strand break repair via homologous recombination (GO:0000724)	112	6	0.58	+	10.41	3.24e-05	0.00833
DNA geometric change (GO:0032392)	95	5	0.49	+	10.22	0.000164	0.0279
recombinational repair (GO:0000725)	116	6	0.6	+	10.05	3.91e-05	0.00958
meiotic chromosome segregation (GO:0045132)	98	5	0.5	+	9.91	0.000188	0.0314
cell cycle checkpoint signaling (GO:0000075)	157	8	0.81	+	9.9	2.14e-06	0.00116
mitotic sister chromatid segregation (GO:0000070)	119	6	0.61	+	9.79	4.48e-05	0.0105
regulation of nuclear division (GO:0051783)	145	7	0.75	+	9.38	1.33e-05	0.00454
DNA conformation change (GO:0071103)	104	5	0.54	+	9.34	0.000245	0.0393
nuclear chromosome segregation (GO:0098813)	229	11	1.18	+	9.33	4.28e-08	4.79e-05
regulation of chromosome organization (GO:0033044)	250	12	1.29	+	9.32	1.01e-08	1.44e-05
meiotic nuclear division (GO:0140013)	167	8	0.86	+	9.3	3.32e-06	0.00163
mitotic cell cycle checkpoint signaling (GO:0007093)	127	6	0.65	+	9.18	6.34e-05	0.0134
spindle organization (GO:0007051)	157	7	0.81	+	8.66	2.18e-05	0.00657
signal transduction in response to DNA damage (GO:0042770)	136	6	0.7	+	8.57	9.12e-05	0.0179
meiotic cell cycle process (GO:1903046)	183	8	0.94	+	8.49	6.34e-06	0.00268
chromosome segregation (GO:0007059)	286	12	1.47	+	8.15	4.2e-08	5.06e-05
organelle fission (GO:0048285)	336	14	1.73	+	8.09	3.14e-09	6.15e-06
sister chromatid segregation (GO:0000819)	146	6	0.75	+	7.98	0.000133	0.0239
double-strand break repair (GO:0006302)	201	8	1.03	+	7.73	1.22e-05	0.00436
DNA-templated DNA replication (GO:0006261)	153	6	0.79	+	7.62	0.00017	0.0286
nuclear division (GO:0000280)	311	12	1.6	+	7.49	1.01e-07	8.8e-05
DNA recombination (GO:0006310)	240	9	1.24	+	7.28	5.44e-06	0.00237
regulation of mitotic cell cycle phase transition (GO:1901990)	348	13	1.79	+	7.26	4.12e-08	5.38e-05
DNA replication (GO:0006260)	219	8	1.13	+	7.1	2.22e-05	0.00656
positive regulation of cell cycle process (GO:0090068)	250	9	1.29	+	6.99	7.48e-06	0.00301
regulation of cell cycle phase transition (GO:1901987)	446	16	2.3	+	6.97	1.72e-09	3.85e-06
mitotic nuclear division (GO:0140014)	169	6	0.87	+	6.9	0.000285	0.0451
regulation of organelle assembly (GO:1902115)	206	7	1.06	+	6.6	0.000114	0.0213
negative regulation of cell cycle phase transition (GO:1901988)	237	8	1.22	+	6.56	3.82e-05	0.00951
cell division (GO:0051301)	508	17	2.62	+	6.5	1.4e-09	3.66e-06
meiotic cell cycle (GO:0051321)	242	8	1.25	+	6.42	4.41e-05	0.0105
regulation of cell cycle process (GO:0010564)	727	22	3.74	+	5.88	2.51e-11	1.97e-07
regulation of mitotic cell cycle (GO:0007346)	508	15	2.62	+	5.74	7.03e-08	6.89e-05
positive regulation of cell cycle (GO:0045787)	352	10	1.81	+	5.52	1.7e-05	0.00534
negative regulation of cell cycle process (GO:0010948)	285	8	1.47	+	5.45	0.000133	0.0237
mitotic cell cycle process (GO:1903047)	519	14	2.67	+	5.24	5.75e-07	0.000429
cell cycle process (GO:0022402)	821	22	4.23	+	5.2	2.41e-10	9.43e-07
negative regulation of organelle organization (GO:0010639)	342	9	1.76	+	5.11	8.12e-05	0.0163
non-membrane-bounded organelle assembly (GO:0140694)	312	8	1.61	+	4.98	0.000243	0.0392
mitotic cell cycle (GO:0000278)	611	15	3.15	+	4.77	7e-07	0.000499
DNA repair (GO:0006281)	490	12	2.52	+	4.76	1.01e-05	0.00378
cell cycle (GO:0007049)	1224	28	6.3	+	4.44	1.97e-11	3.08e-07
regulation of cell cycle (GO:0051726)	1122	25	5.78	+	4.33	5.1e-10	1.6e-06
DNA metabolic process (GO:0006259)	794	17	4.09	+	4.16	7.61e-07	0.000497
chromosome organization (GO:0051276)	942	20	4.85	+	4.12	7.96e-08	7.34e-05
regulation of organelle organization (GO:0033043)	1185	24	6.1	+	3.93	7.62e-09	1.33e-05
organelle localization (GO:0051640)	503	10	2.59	+	3.86	0.000305	0.0477
cellular response to DNA damage stimulus (GO:0006974)	734	14	3.78	+	3.7	2.8e-05	0.00757
microtubule-based process (GO:0007017)	794	14	4.09	+	3.42	6.46e-05	0.0135
nucleic acid metabolic process (GO:0090304)	2109	30	10.86	+	2.76	1.95e-07	0.000153
regulation of cellular component organization (GO:0051128)	2345	30	12.07	+	2.48	1.82e-06	0.00102
nucleobase-containing compound metabolic process (GO:0006139)	2610	32	13.44	+	2.38	2.32e-06	0.00121
organelle organization (GO:0006996)	3424	41	17.63	+	2.33	5.86e-08	6.13e-05
cellular localization (GO:0051641)	2260	27	11.64	+	2.32	2.8e-05	0.00745
heterocycle metabolic process (GO:0046483)	2778	32	14.3	+	2.24	1.01e-05	0.00387
cellular aromatic compound metabolic process (GO:0006725)	2831	32	14.58	+	2.2	1.26e-05	0.00439
cellular nitrogen compound metabolic process (GO:0034641)	3354	37	17.27	+	2.14	3.92e-06	0.00175
organic cyclic compound metabolic process (GO:1901360)	3076	33	15.84	+	2.08	2.69e-05	0.00739
cellular component organization or biogenesis (GO:0071840)	5659	52	29.13	+	1.78	3.04e-06	0.00154
cellular component organization (GO:0016043)	5459	50	28.11	+	1.78	6.97e-06	0.00287
cellular metabolic process (GO:0044237)	7138	56	36.75	+	1.52	0.000137	0.0237
cellular process (GO:0009987)	15176	95	78.13	+	1.22	8.51e-05	0.0169

### Sheet: 3h_Down&Pso_Down
Analysis Type:	PANTHER Overrepresentation Test (Released 20220202)
Annotation Version and Release Date:	GO Ontology database DOI: 10.5281/zenodo.6399963 Released 2022-03-22
Analyzed List:	3hDown&PsoDown (Homo sapiens)
Reference List:	Homo sapiens (all genes in database)
Test Type:	FISHER
Correction:	FDR
GO biological process complete	Homo sapiens - REFLIST (20589)	3hDown&PsoDown (153)	3hDown&PsoDown (expected)	3hDown&PsoDown (over/under)	3hDown&PsoDown (fold Enrichment)	3hDown&PsoDown (raw P-value)	3hDown&PsoDown (FDR)
cytoplasmic translation (GO:0002181)	124	11	0.92	+	11.94	5e-09	1.96e-05
cortical cytoskeleton organization (GO:0030865)	60	5	0.45	+	11.21	0.000118	0.0386
mammary gland epithelium development (GO:0061180)	60	5	0.45	+	11.21	0.000118	0.0378
striated muscle cell development (GO:0055002)	62	5	0.46	+	10.85	0.000137	0.0404
cell-cell signaling by wnt (GO:0198738)	282	11	2.1	+	5.25	1.17e-05	0.00874
Wnt signaling pathway (GO:0016055)	282	11	2.1	+	5.25	1.17e-05	0.00834
positive regulation of cell projection organization (GO:0031346)	340	11	2.53	+	4.35	6.12e-05	0.0259
translation (GO:0006412)	377	12	2.8	+	4.28	3.28e-05	0.0161
cell surface receptor signaling pathway involved in cell-cell signaling (GO:1905114)	351	11	2.61	+	4.22	8.06e-05	0.0275
peptide biosynthetic process (GO:0043043)	404	12	3	+	4	6.27e-05	0.0252
gland development (GO:0048732)	406	12	3.02	+	3.98	6.56e-05	0.0257
muscle structure development (GO:0061061)	480	13	3.57	+	3.64	7.68e-05	0.028
regulation of growth (GO:0040008)	666	18	4.95	+	3.64	3.11e-06	0.00325
supramolecular fiber organization (GO:0097435)	573	15	4.26	+	3.52	3.11e-05	0.0157
peptide metabolic process (GO:0006518)	538	14	4	+	3.5	6.14e-05	0.0253
actin cytoskeleton organization (GO:0030036)	544	14	4.04	+	3.46	6.89e-05	0.0263
regulation of cell projection organization (GO:0031344)	639	16	4.75	+	3.37	2.83e-05	0.0148
regulation of plasma membrane bounded cell projection organization (GO:0120035)	623	15	4.63	+	3.24	7.82e-05	0.0272
positive regulation of cellular component organization (GO:0051130)	1047	23	7.78	+	2.96	3.78e-06	0.00371
regulation of anatomical structure morphogenesis (GO:0022603)	928	20	6.9	+	2.9	2.26e-05	0.0131
regulation of cellular component biogenesis (GO:0044087)	957	19	7.11	+	2.67	0.000107	0.0357
negative regulation of transcription by RNA polymerase II (GO:0000122)	969	19	7.2	+	2.64	0.000126	0.0386
epithelium development (GO:0060429)	1054	20	7.83	+	2.55	0.000127	0.0383
regulation of organelle organization (GO:0033043)	1185	22	8.81	+	2.5	7.77e-05	0.0277
negative regulation of macromolecule biosynthetic process (GO:0010558)	1522	28	11.31	+	2.48	8.41e-06	0.00733
negative regulation of transcription, DNA-templated (GO:0045892)	1313	24	9.76	+	2.46	4.51e-05	0.0214
negative regulation of nucleic acid-templated transcription (GO:1903507)	1315	24	9.77	+	2.46	4.62e-05	0.0213
movement of cell or subcellular component (GO:0006928)	1480	27	11	+	2.45	2.38e-05	0.0133
negative regulation of RNA biosynthetic process (GO:1902679)	1317	24	9.79	+	2.45	4.73e-05	0.0212
negative regulation of biosynthetic process (GO:0009890)	1610	29	11.96	+	2.42	1.16e-05	0.00911
anatomical structure morphogenesis (GO:0009653)	2185	39	16.24	+	2.4	2.16e-07	0.000484
negative regulation of cellular biosynthetic process (GO:0031327)	1581	28	11.75	+	2.38	2.09e-05	0.0131
negative regulation of RNA metabolic process (GO:0051253)	1427	25	10.6	+	2.36	7.5e-05	0.028
regulation of cellular component organization (GO:0051128)	2345	41	17.43	+	2.35	1.51e-07	0.000394
tissue development (GO:0009888)	1687	29	12.54	+	2.31	2.17e-05	0.0131
regulation of programmed cell death (GO:0043067)	1484	25	11.03	+	2.27	0.000121	0.0379
nervous system development (GO:0007399)	2081	34	15.46	+	2.2	1.09e-05	0.00896
negative regulation of nitrogen compound metabolic process (GO:0051172)	2399	39	17.83	+	2.19	3.01e-06	0.00337
cell development (GO:0048468)	1668	27	12.4	+	2.18	0.000141	0.0409
negative regulation of cellular metabolic process (GO:0031324)	2539	41	18.87	+	2.17	1.52e-06	0.00183
cellular developmental process (GO:0048869)	3440	54	25.56	+	2.11	2.79e-08	8.75e-05
regulation of developmental process (GO:0050793)	2463	38	18.3	+	2.08	1.41e-05	0.00923
animal organ development (GO:0048513)	3179	49	23.62	+	2.07	4.28e-07	0.000838
cell differentiation (GO:0030154)	3418	51	25.4	+	2.01	5.41e-07	0.000941
negative regulation of macromolecule metabolic process (GO:0010605)	2751	40	20.44	+	1.96	2.4e-05	0.013
anatomical structure development (GO:0048856)	5029	73	37.37	+	1.95	5.82e-10	4.56e-06
negative regulation of metabolic process (GO:0009892)	2968	43	22.06	+	1.95	1.37e-05	0.00934
system development (GO:0048731)	3719	53	27.64	+	1.92	1.34e-06	0.00175
developmental process (GO:0032502)	5561	78	41.32	+	1.89	3.96e-10	6.2e-06
multicellular organism development (GO:0007275)	4129	57	30.68	+	1.86	1.28e-06	0.00182
negative regulation of cellular process (GO:0048523)	4867	64	36.17	+	1.77	7.77e-07	0.00122
negative regulation of biological process (GO:0048519)	5288	66	39.3	+	1.68	4.04e-06	0.00372
regulation of biosynthetic process (GO:0009889)	4155	51	30.88	+	1.65	0.00016	0.0455
positive regulation of cellular process (GO:0048522)	5740	66	42.65	+	1.55	6.02e-05	0.0262
cellular process (GO:0009987)	15176	142	112.78	+	1.26	2.73e-09	1.43e-05
biological_process (GO:0008150)	17859	147	132.71	+	1.11	0.000171	0.0479
Unclassified (UNCLASSIFIED)	2730	6	20.29	-	0.3	0.000171	0.0471

### Sheet: 6h_Down&Pso_Down
Analysis Type:	PANTHER Overrepresentation Test (Released 20220202)
Annotation Version and Release Date:	GO Ontology database DOI: 10.5281/zenodo.6399963 Released 2022-03-22
Analyzed List:	6hDown&PsoDown (Homo sapiens)
Reference List:	Homo sapiens (all genes in database)
Test Type:	FISHER
Correction:	FDR
GO biological process complete	Homo sapiens - REFLIST (20589)	6hDown&PsoDown (185)	6hDown&PsoDown (expected)	6hDown&PsoDown (over/under)	6hDown&PsoDown (fold Enrichment)	6hDown&PsoDown (raw P-value)	6hDown&PsoDown (FDR)
cytoplasmic translation (GO:0002181)	124	8	1.11	+	7.18	2.44e-05	0.016
cell-cell signaling by wnt (GO:0198738)	282	12	2.53	+	4.74	1.37e-05	0.0113
Wnt signaling pathway (GO:0016055)	282	12	2.53	+	4.74	1.37e-05	0.0107
cell surface receptor signaling pathway involved in cell-cell signaling (GO:1905114)	351	13	3.15	+	4.12	2.45e-05	0.0153
chordate embryonic development (GO:0043009)	644	19	5.79	+	3.28	7.82e-06	0.0122
embryo development ending in birth or egg hatching (GO:0009792)	665	19	5.98	+	3.18	1.21e-05	0.0136
negative regulation of transcription by RNA polymerase II (GO:0000122)	969	25	8.71	+	2.87	2.75e-06	0.0108
tube development (GO:0035295)	864	22	7.76	+	2.83	1.4e-05	0.0104
embryo development (GO:0009790)	1044	26	9.38	+	2.77	3.19e-06	0.00833
epithelium development (GO:0060429)	1054	25	9.47	+	2.64	1.14e-05	0.0149
negative regulation of RNA metabolic process (GO:0051253)	1427	32	12.82	+	2.5	1.86e-06	0.0146
negative regulation of transcription, DNA-templated (GO:0045892)	1313	29	11.8	+	2.46	1.21e-05	0.0127
negative regulation of nucleic acid-templated transcription (GO:1903507)	1315	29	11.82	+	2.45	1.23e-05	0.012
negative regulation of RNA biosynthetic process (GO:1902679)	1317	29	11.83	+	2.45	1.25e-05	0.0115
negative regulation of macromolecule biosynthetic process (GO:0010558)	1522	33	13.68	+	2.41	3.08e-06	0.00965
negative regulation of cellular biosynthetic process (GO:0031327)	1581	33	14.21	+	2.32	5.95e-06	0.0104
negative regulation of nucleobase-containing compound metabolic process (GO:0045934)	1551	32	13.94	+	2.3	1.67e-05	0.0119
negative regulation of biosynthetic process (GO:0009890)	1610	33	14.47	+	2.28	1.2e-05	0.0145
anatomical structure morphogenesis (GO:0009653)	2185	40	19.63	+	2.04	1.26e-05	0.011
nervous system development (GO:0007399)	2081	38	18.7	+	2.03	2.43e-05	0.0165
negative regulation of nitrogen compound metabolic process (GO:0051172)	2399	43	21.56	+	1.99	9.47e-06	0.0135
negative regulation of cellular metabolic process (GO:0031324)	2539	43	22.81	+	1.88	4.25e-05	0.0247
negative regulation of macromolecule metabolic process (GO:0010605)	2751	46	24.72	+	1.86	2.96e-05	0.0179
system development (GO:0048731)	3719	61	33.42	+	1.83	1.2e-06	0.0188
animal organ development (GO:0048513)	3179	50	28.56	+	1.75	5.77e-05	0.0323
multicellular organism development (GO:0007275)	4129	64	37.1	+	1.73	4.87e-06	0.00955
anatomical structure development (GO:0048856)	5029	74	45.19	+	1.64	4.18e-06	0.00935
developmental process (GO:0032502)	5561	80	49.97	+	1.6	2.56e-06	0.0134
negative regulation of cellular process (GO:0048523)	4867	68	43.73	+	1.55	8.14e-05	0.044
