## Supplemental Table 5 for "Cleavage of the pseudoprotease iRhom2 by the signal peptidase complex reveals an ER-to-nucleus signalling pathway"

### Sheet: List of TaqMan Probes
Target (Human)	ID
DDR1	Hs01058430_m1
GRIN2D	Hs00181352_m1
PDIA4	Hs01115905_m1
PHLDA3	Hs00385313_m1
GANAB	Hs00826495_m1
PPP1R18	Hs00292978_m1
ATF4	Hs00909569_g1
MSI1	Hs01045894_m1
PITPNM1	Hs00907527_m1
TRIM41	Hs00369261_m1
HIRIP3	Hs00932910_g1
CYB5R3	Hs01060717_m1
EDF1	Hs00610152_m1
SPEN	Hs00209232_m1
ZNF195	Hs03005359_m1
CHAMP1	Hs05006792_s1
BCLAF1	Hs02900318_g1
KNL1	Hs00538241_m1
BPTF	Hs00925866_m1
DDX3X	Hs00606179_m1
